# High temperature perception in leaves promotes vascular regeneration in distant tissues

**DOI:** 10.1101/2021.08.03.454483

**Authors:** Phanu T. Serivichyaswat, Kai Bartusch, Martina Leso, Constance Musseau, Akira Iwase, Yu Chen, Keiko Sugimoto, Marcel Quint, Charles W. Melnyk

**Affiliations:** Department of Plant Biology, Swedish University of Agricultural Sciences, Ulls gränd 1, 765 51 Uppsala, Sweden; Institute of Molecular Plant Biology, Department of Biology, ETH Zürich, Zurich, Switzerland; Institute of Agricultural and Nutritional Sciences, Martin Luther University Halle-Wittenberg, Betty-Heimann-Str. 5, 06120 Halle (Saale), Germany; RIKEN Center for Sustainable Resource Science, Yokohama 230-0045, Japan; Department of Biological Sciences, Faculty of Science, The University of Tokyo, Tokyo, 113-8654, Japan

**Author notes:** equal contribution (Phanu T. Serivichyaswat, Kai Bartusch). Correspondence: Charles W. Melnyk.

## Abstract

Cellular regeneration in response to wounding is fundamental to maintain tissue integrity. Various internal factors including hormones and developmental pathways affect wound healing but little is known about how external factors influence regeneration. To better understand how the environment affects regeneration, we investigated the effects of temperature using the horticulturally relevant process of plant grafting. We found that elevated temperatures accelerated vascular regeneration of *Arabidopsis thaliana* and tomato (*Solanum lycopersicum*) grafts. Leaves were critical for this effect since blocking auxin transport or mutating *PHYTOCHROME INTERACTING FACTOR4* (*PIF4*) or *YUCCA2/5/8/9* in the cotyledons abolished the temperature enhancement. However, these perturbations had no effect upon graft healing at ambient temperatures and mutations in *PIF4* did not affect the temperature enhancement of callus formation or tissue adhesion, suggesting that leaf-derived auxin was specific for enhancing vascular regeneration in response to elevated temperatures. Tissue-specific perturbations of auxin response using a *BODENLOS (BDL)* mutant revealed an asymmetric effect of temperature upon regeneration: the presence of *bdl* above the cut prevented temperature enhancement whereas the presence of *bdl* below the cut prevented graft healing regardless of temperature. Promotion of tissue regeneration by elevated temperatures was not specific for graft healing and we found that elevated temperatures accelerated xylem formation between the parasite *Phtheirospermum japonicum* and host *Arabidopsis thaliana*, and this effect required shoot-derived auxin from the parasite. Taken together, our results identify a pathway by which elevated temperatures accelerate vascular development which could be of relevance for improving regeneration and better understanding inter-plant vascular connections.
