## Supplemental Tables 1-2 for "High temperature perception in leaves promotes vascular regeneration in distant tissues"

### Sheet: Supplementary Table 1
Supplemental table 1 Genotypes tested for phloem connection. 7-day-old seedlings were self-grafted (unless indicated) and recovered at 20°C or 27°C. Phloem connection measurement was done by CFDA assay at 3 and 4 DAG. The value indicates percentage of rootstocks fluorescing of at least 20 plants. Asterisks indicate the heterograft with Col-0 rootstocks.
Genotype	Background	Rootstock fluorescing (%)
		3DAG		4DAG
		20℃	27℃	20℃	27℃	Genotype reference
Col-0		30	80	80	90
Ler		10	30	55	65
alf4-2/Col-0*	Col-0	20	60	80	90	Bagchi et al. 2018. The EMBO journal. 37(2), 255–268.
arf6-2	Col-0	50	70	60	85	Nagpal et al. 2005. Development. 132, 4107-4118.
arf7-1 arf19-1	Col-0	30	90	85	95	Okushima et al. (2005). Plant Cell. 17, 444-463.
arf8-3	Col-0	30	75	70	75	Nagpal et al. 2005. Development. 132, 4107-4118.
arp6-1	Col-0	30	80	65	90	Deal et al. 2005. Plant cell. 17(10), 2633–2646
axr1-12/Col-0*	Col-0	10	80	40	80	Lincoln et al. 1990. Plant Cell. 2, 1071-1080.
axr4-2	Col-0	20	90	80	90	Hobbie et al. 1995. The Plant Journal. 7, 211-220.
hy5-51	Col-0	12	54	50	80	Ruckle et al. 2007. Plant Cell. 19(12), 3944–3960.
iaa3 (shy2-2)	Ler	30	40	65	70	Reed et al. 1998. Genetics. 148, 1295-1310.
iaa7 (axr2-1)	Col-0	0	70	50	90	Wilson et al. 1990. Molecular & General Genetics. 222, 377-383.
iaa12 (bdl-2)	Col-0	35	45	75	90	Hayward et al. 2009. Plant Physiology. 151, 400-412.
iaa14 (slr1)	Col-0	0	90	60	80	Fukaki et al. 2002. The Plant Journal. 29, 153-168.
iaa19 (msg2-1)	Col-0	30	70	70	80	Tatematsu et al. 2004. Plant Cell. 16, 379-393.
pif4-2	Col-0	30	35	98	90	Leivar et al. 2008. Plant Cell. 20(2), 337-52.
pif1-1 pif3-7 pif5-3	Col-0	37	75	95	90	Leivar et al. 2008. Current Biology.18(23),1815-1823.
pifQ (pif1-1 pif3-7 pif4-2 pif5-3)	Col-0	35	45	75	90	Leivar et al. 2008. Current Biology.18(23),1815-1823.
35S::PIF4-HA	Col-0	0	0	0	0	Lorrain et al. 2008. Plant Journal. 53(2), 312-323.
tir1-1 afb2-3	Col-0	0	25	30	75	Parry et al. 2009. PNAS. 106, 22540- 22545.
wei8 tar1-1	Col-0	5	50	30	75	Stepanova et al. 2008. Cell. 133(1):177-191.
wei8-4	Col-0	0	50	45	90	Stepanova et al. 2008. Cell. 133(1):177-191.
yucQ (yuc2 yuc5 yuc8 yuc9)	Col-0	30	20	70	88	Müller-Moulé et al. 2016. PeerJ. 4, e2574.
yuc1D	Col-0	0	20	15	60	Zhao et al. 2001. Science. 291:306–9.
yuc1D/Col-0*	Col-0	20	20	30	30	Zhao et al. 2001. Science. 291:306–9.
35S::AtPHYB	Col-0	0	0	5	15	Su and Lagarias. 2007. Plant Cell. 19(7):2124-39.
phyB-9	Col-0	15	25	55	90	Reed et al. 1993. Plant Cell. 5(2), 147–157
pgp1 pgp19	Col-0	5	20	25	40	Geisler et al. 2003. Molecular Biology Cell. 14:4238–4249.
pgp4-1	Col-0	5	35	15	65	Terasaka et al. 2005. Plant Cell. 17(11), 2922-2939.
pin1-1	Col-0	5	35	50	70	Okada et al 1991. Plant Cell. 3:677.
pin3-3 pin4-3 pin7-1	Col-0	0	15	0	15	Bennett et al. 2016. PLoS Biology. 14, e1002446.
aux1 lax1 lax2 lax3	Col-0	0	5	5	25	Bainbridge et al. 2008. Genes Development. 22(6), 810-823.
35S::bzr1-1D	Col-0	40	85	95	95	Oh et al 2014. Nature Communication. 5:4140.
bes1D	Col-0	0	5	20	0	Yin et al. 2002. Cell. 109(2):181-191.

### Sheet: Supplementary Table 2
Supplemental table 2 Primer sequences used for qPCR
Gene	Direction	Sequence (5'-3')
AHA3	Forward	GCTGGTATGGATGTTCTGTGC
AHA3	Reverse	GGTTCGCTTATCAACTGGATT
ANT	Forward	GATGTAGCAGCAATTAAGTTCCG
ANT	Reverse	GAGCGGTTTGGTCTTCAGTATT
APL	Forward	ACCAAGTCCTCGACCATCACA
APL	Reverse	CTCCGACAAAGAATCCAAATCC
CKRC1	Forward	ACGCAAACGCAGGGTAAGA
CKRC1	Reverse	AGATGATGAAGAATCGGTGGG
CYP79B2	Forward	CATCGACGAGAGGATCAAGATGTGG
CYP79B2	Reverse	TTGGGATGTCGGATTCTTGAACGAG
EXPA9	Forward	TGATCTCGCTATGCCTATGTTT
EXPA9	Reverse	TGACCAGCACCAAGTTGAAGTA
PIF4	Forward	GCCAAAACCCGGTACAAAACCA
PIF4	Reverse	CGCCGGTCAACTAAATCTCAACATC
RTM1	Forward	ATTGTAAACTGGGACGAAGGAT
RTM1	Reverse	CGTACTCGCTAGTGTTGGTATTG
YUC2	Forward	ATTGTCTCATCCTTCTTCCCTC
YUC2	Reverse	TTCGTCCAATACCTTGAGTCTTAC
YUC5	Forward	CATTAGCATTGTGATTTGCGAGAT
YUC5	Reverse	GGAGTTTGAAGGCGAGGTGA
YUC8	Forward	AAACGCTCAAGGGGTTCTCTTCG
YUC8	Reverse	CACGCACAACACCCTTTGATTCG
YUC9	Forward	AAGGAGTCCCATTCGTTGTG
YUC9	Reverse	CGTTGGGTATTCAGGGTAGTG
PjPIF4	Forward	GCGTCGTAAAACCCGACAAC
PjPIF4	Reverse	CGAAGCCCAACTCTTGTCCA
PjYUC1	Forward	CTACGCCAGCCACTTCTCAA
PjYUC1	Reverse	GATTTCCGGTATCACGGGCT
PjYUC2	Forward	AAATTCCGGCATGGAGGTGT
PjYUC2	Reverse	CACGAGCCATAGTGGTAGCC
PjYUC3	Forward	TTTGGGTAGTGGACCGGGTA
PjYUC3	Reverse	TCAGCCCATGCTCTTCTGTG
PjYUC4	Forward	GCCTTAAAGAGCATGGCGTC
PjYUC4	Reverse	ATTGCTTGGGGAGATGGAGC
PjPIN1	Forward	AAGTGCAAGTGCGAGCTTTG
PjPIN1	Reverse	TTTGGGGTACAGTGGTGGTG
PjPP2A	Forward	GGGGTCTTTCACCCTCACTC
PjPP2A	Reverse	CATGCGGAACCTCCTGTGTA
